# Assessment of variant effect predictors unveils variants difficulty as a critical performance indicator

**DOI:** 10.1101/2024.07.08.602580

**Authors:** Ragousandirane Radjasandirane, Julien Diharce, Jean-Christophe Gelly, Alexandre G. de Brevern

## Abstract

Amino acid substitutions in protein sequences are generally harmless, but a certain number of these changes can lead to disease. Accurate prediction of the impact of genetic variants is crucial for clinicians as it accelerates the diagnosis of patients with missense variants associated with health issues. Numerous computational tools have been developed for prediction of the pathogenicity of genetic variants based on different methodologies. Nowadays, many approaches are based on Machine Learning. Assessment of the performance of these diverse computational tools is crucial to provide guidance to both future users and especially clinicians. In this study, a large-scale study of 65 tools was conducted. Variants from both clinical and functional context have been used, incorporating data from the ClinVar database and bibliographic sources. The analysis showed that AlphaMissense is often performing very well and is actually the best option among existing tools. Additionally, meta-predictors, as expected, are of high quality and perform well on average. Tools using evolution information demonstrated highest performances on functional variants. These results also highlighted some variations in the difficulty to predict some specific variants while others are always well categorized. Strikingly, the majority of variants from the ClinVar database appear to be easy to predict, while variants from other sources of data are more challenging. These results demonstrate that this variant predictability can be classified into three distinct classes: easy, moderate and hard to predict. We analyzed the parameters leading to these differences and show that classes are linked to structural and functional information.
