## Supplemental Table 1 for "Assessment of variant effect predictors unveils variants difficulty as a critical performance indicator"

### Sheet: easy_pvalues
	Immunity	Metal-binding	Enzyme	Transport	Signal	Receptor
Apoptosis	4.45e-01	3.21e-02	2.56e-01	3.62e-01	1.93e-02	5.29e-02
Immunity	-	8.14e-03	6.50e-02	9.77e-02	5.03e-03	1.34e-02
Metal-binding	-	-	2.11e-02	1.65e-02	7.01e-01	9.86e-01
Enzyme	-	-	-	6.73e-01	6.14e-03	1.10e-01
Transport	-	-	-	-	5.44e-03	7.69e-02
Signal	-	-	-	-	-	7.61e-01
