## Supplemental Table 2 for "Assessment of variant effect predictors unveils variants difficulty as a critical performance indicator"

### Sheet: moderate_pvalues
	Immunity	Metal-binding	Enzyme	Transport	Signal	Receptor
Apoptosis	8.23e-01	3.05e-02	7.78e-01	8.02e-01	1.84e-03	1.40e-02
Immunity	-	3.40e-02	9.63e-01	9.49e-01	3.23e-03	1.55e-02
Metal-binding	-	-	1.83e-06	1.86e-05	1.25e-01	4.21e-01
Enzyme	-	-	-	9.62e-01	2.00e-10	6.34e-05
Transport	-	-	-	-	7.60e-09	1.46e-04
Signal	-	-	-	-	-	7.38e-01
