## Supplemental Table 3 for "Assessment of variant effect predictors unveils variants difficulty as a critical performance indicator"

### Sheet: hard_pvalues
	Immunity	Metal-binding	Enzyme	Transport	Signal	Receptor
Apoptosis	1.66e-01	3.79e-08	1.93e-07	2.53e-04	9.06e-07	8.67e-04
Immunity	-	7.24e-13	2.88e-12	9.56e-08	4.90e-11	1.95e-06
Metal-binding	-	-	2.95e-01	1.00e-02	4.52e-01	1.18e-01
Enzyme	-	-	-	5.14e-02	8.49e-01	3.62e-01
Transport	-	-	-	-	6.99e-02	6.97e-01
Signal	-	-	-	-	-	3.34e-01
