## Supplemental Table 4 for "Assessment of variant effect predictors unveils variants difficulty as a critical performance indicator"

### Sheet: data_function
	EASY		MODERATE		HARD
	Benign	Pathogenic	Benign	Pathogenic	Benign	Pathogenic
Apoptosis	120	31	22	33	6	29
Immunity	72	15	8	30	0	33
Metal-binding	932	174	112	110	22	41
Enzyme	1152	764	241	404	66	78
Transport	748	288	160	195	41	62
Signal	994	121	98	88	17	54
Receptor	380	44	37	39	6	28
