## Supplemental Table 5 for "Assessment of variant effect predictors unveils variants difficulty as a critical performance indicator"

### Sheet: prop_function
	EASY	MODERATE	HARD
Apoptosis	0.6266	0.2282	0.1452
Immunity	0.5506	0.2405	0.2089
Metal-binding	0.7951	0.1596	0.0453
Enzyme	0.7083	0.2384	0.0532
Transport	0.6934	0.2376	0.0689
Signal	0.8127	0.1356	0.0517
Receptor	0.794	0.1423	0.0637
